# Differentiating *Bacillus subtilis* incorporates valine and methionine carbon into the backbone of specific fatty acids

**DOI:** 10.1101/2023.04.14.536918

**Authors:** Gerald E. Rowe, Jonathan Perreault

**Author notes:** **Data Availability Statement:** The data that support the findings of this study are available from the corresponding author upon reasonable request. **Funding Statement:** Funding to J. Perreault was provided by the Natural Sciences and Engineering Research Council of Canada (NSERC), Discovery Grant # 418240 and RGPIN-2019-06403. J. Perreault is a research scholar junior 2 from Fonds de Recherche du Québec en Santé (FRQS). We thank Éric Déziel for supporting early stages of this work via NSERC Discovery Grant # RGPIN-2015-03931. **Conflict of Interest Disclosure**: The authors declare no conflict of interest.

## Abstract

**Summary:** Sporulation in *Bacillus subtilis* has long been a model of cellular differentiation, many aspects of which are well understood. The early stage of this process is of particular interest, especially the interrelationship of regulatory processes with metabolism in response to environmental changes. We analyzed cellular fatty acids as their methyl esters using capillary gas chromatography coupled to mass spectrometry during the transition from vegetative growth to early sporulation phase. Measurement of changes in the content of heavy fatty acid analogs in cultures supplemented with deuterium-labeled valine or methionine, or ^13^C-labeld valine, showed that label was incorporated into the backbone of 12-methyltridecanoic and 14-methylpentadecanoic acid, in both sporulating and *Δspo0A* cultures. These fatty acids were formed starting with isobutyryl-CoA apparently originating only from *L*-valine-d_8_ in cultures so supplemented. Our observations indicate that following vegetative growth a pathway exists from certain amino acids into fatty acid methylene groups, evidently passing through propionyl-CoA. This finding has the potential to deepen understanding of the metabolic basis of cellular differentiation and identify new targets for antibiotics. We also observed a significant, continuous increase in the proportion of 13-methyltetradecanoic acid in fatty acids during the same period in which the pre-spore membrane would be formed.

*Graphical abstract:* 

*Abbreviated Summary:* Early in at least some *Bacillus subtilis* differentiation scenarios, a straight-chain metabolite derived from propionyl-CoA is incorporated into fatty acids primed with isobutyryl-CoA possibly derived from cellular protein valine. Concurrently a leucine related fatty acid increases significantly, potentially comprising the predominant pre-spore septum fatty acid component. These processes occur in conjunction with the onset of fatty acid β-oxidation and bulk protein turnover.
