## Supplemental spreadsheets for "Differentiating *Bacillus subtilis* incorporates valine and methionine carbon into the backbone of specific fatty acids": X_campestris Val-d8 enrichment calculations.xlsx

### Sheet: FAME 48h
																																				R(6,1)	R(6,2)	R(6,3)
									Ratio to total intensity (uncorrected)										Ratio to total intensity (uncorrected)																	1.61	1.299	1.099						Convoluted isotope distribution, Aconv			Normalized distribution
	M+ Da	Inj. 1…3304	Inj. 2	Inj. 3	Inj. 4	Inj. 5	Inj. 6		Inj. 1…3304	Inj. 2	Inj. 3	Inj. 4	Inj. 5	Inj. 6		Mean	SD		Inj. 1	Inj. 2	Inj. 3	Inj. 4	Inj. 5	Inj. 6		Mean	SD			Abs(Xi-Xm)						Abs(Xi-Xm)max				XM-1	XM	UxM-1		Mean	SD (St(h))		Mean	SDnd
iC14-d7	258	41.7		19.4	22.5	40	59.9		0.00118025	0	0.0004733	0.000477359	0.000879832	0.00129237		0.000717186	0.000490526		0.00118025	0	0.0004733	0.000477359	0.000879832	0.00129237		0.000717186	0.000490526		0.000463064	0.000717186	0.000243886	0.000239827	0.000162646	0.000575188		0.000789746	0.000637193	0.000539088		0.0748034	0.925113	0.0127619		0.000663478	0.00150043		0.000757156	0.00171228
5.09-5.12	257	246.8		16.7	15	92.3	20			0	0.000407428	0.00031824	0.00203021	0.000431511		0.000637478	0.000797394		0.00698527	0	0.000407428	0.00031824	0.00203021	0.000431511		0.00169544	0.00268783		0.00528982	0.00169544	0.00128801	0.0013772	0.00033477	0.00126393		0.0043274	0.00349149	0.00295392						0.000643388	0.00178343		0.000734228	0.00203523
	256	133.2	69.4		32.5	22.5	42.4			0.00146174	0	0.000689519	0.000494906	0.000914803		0.000712193	0.000538008		0.00377001	0.00146174	0	0.000689519	0.000494906	0.000914803		0.00122183	0.00133788		0.00254818	0.000239907	0.00122183	0.000532309	0.000726923	0.000307026		0.00215399	0.00173791	0.00147033						0.000706544	0.00190085		0.000806302	0.00216924
C13H20D7COOCH3	255	108.3	166.4	44.3	32.5	69.9	42.4		0.00306525	0.0035048	0.00108078	0.00158908	0.00153751	0.000914803		0.0019487	0.00107599		0.00306525	0.0035048	0.00108078	0.00158908	0.00153751	0.000914803		0.0019487	0.00107599		0.00111655	0.00155609	0.00086792	0.000359627	0.000411196	0.0010339		0.00173234	0.00139771	0.00118251						0.00185605	0.00238365		0.0021181	0.0027202
C15H23D7O2	254	25	135.8	99.8	74.9		90		0.000707584	0.00286028	0.00243481	0.00359823	0	0.0019418		0.00192378	0.00135073		0.000707584	0.00286028	0.00243481	0.00359823	0	0.0019418		0.00192378	0.00135073		0.0012162	0.0009365	0.000511027	0.00167444	0.00192378	1.80135e-05		0.00217468	0.0017546	0.00148445						0.00192549	0.00288775		0.00219735	0.00329547
	253	732.3	102.6	58.3	169.6	77.3	157.2		0.0207265	0.00216101	0.00142234	0.0233376	0.00170028	0.00339167		0.0087899	0.0103126		0.0207265	0.00216101	0.00142234	0.0233376	0.00170028	0.00339167		0.0087899	0.0103126		0.0119366	0.00662889	0.00736756	0.0145477	0.00708963	0.00539823		0.0166032	0.013396	0.0113335						0.00827556	0.0107948		0.009444	0.0123189
	252	732	836.9	762.4	1100	1067.1	1159.8		0.0207181	0.0176272	0.0186002		0.0234717	0.0250233		0.0210881	0.00314134		0.0207181	0.0176272	0.0186002	0.112701	0.0234717	0.0250233		0.036357	0.0375064		0.0156389	0.0187298	0.0177568	0.0763444	0.0128852	0.0113337		0.0603852	0.0487207	0.0412195						0.0201664	0.00528812		0.0230137	0.00603475
	251	3146.3	4730.6	5180.1	5312.1	6234.4	5673.8		0.0890508	0.0996381	0.126378		0.137131	0.122415		0.114923	0.0198968		0.0890508	0.0996381	0.126378	0.372576	0.137131	0.122415		0.157865	0.106681		0.068814	0.0582267	0.0314864	0.214711	0.0207342	0.0354496		0.171757	0.138579	0.117243						0.107894	0.020895		0.123128	0.0238452
	250	10334.7	17573.7	14691.3	17561.1	18632.5	16922.5			0.370146	0.358422	0.375614	0.409837	0.365112		0.375826	0.0200421		0.292507	0.370146	0.358422	0.375614	0.409837	0.365112		0.36194	0.0384496		0.0694329	0.00820605	0.00351727	0.0136744	0.0478974	0.00317236		0.0619038	0.049946	0.0422561						0.356278	0.0237603		0.406582	0.027115
	249	14767	18755.1	15513.1	17704.3	14743.4	17361.7		0.417956	0.395029	0.378472		0.324293	0.374588		0.378067	0.0345786		0.417956	0.395029	0.378472	0.108409	0.324293	0.374588		0.333124	0.114349		0.0848312	0.0619044	0.0453473	0.224715	0.00883136	0.0414635		0.184103	0.14854	0.12567						0.377868	0.0345786		0.43122	0.0394608
	248	5064.2	5107.3	4603.4	5109.8	4483.8	4819.1			0.107572	0.112309	0.108409	0.0986248	0.103975		0.106178	0.00515787		0.143334	0.107572	0.112309	0.108409	0.0986248	0.103975		0.112371	0.0158548		0.0309632	0.00479825	6.19056e-05	0.00396126	0.0137458	0.00839599		0.0255263	0.0205954	0.0174245					SUM:	0.876278
	Total:	35331.5	47477.8	40988.8	47134.3	45463.2	46348.8
iC16-d7	286	50		50	40.9	35			0.00188981	0	0.00198294	0.00163592	0.00136653	0		0.00114587	0.000913127		0.00188981	0	0.00198294	0.00163592	0.00136653	0		0.00114587	0.000913127		0.000743943	0.00114587	0.000837073	0.000490056	0.00022066	0.00114587		0.00147013	0.00118615	0.00100353		0.125206	0.874794	0.0101729		0.0010024	0.00145307		0.00130974	0.0018986
6.80-6.84	285	268.8	190	213.9	11.4	100	87.5		0.0101596	0.0078073	0.00848301	0.000455978	0.00390436	0.00349225		0.00571708	0.00367887		0.0101596	0.0078073	0.00848301	0.000455978	0.00390436	0.00349225		0.00571708	0.00367887		0.00444253	0.00209021	0.00276593	0.00526111	0.00181273	0.00222484		0.00592299	0.00477886	0.00404308						0.00514474	0.00389244		0.00672216	0.00508589
	284	59.4	67.5			37.5			0.00224509	0.00277365	0	0	0.00146413	0		0.00108048	0.0012548		0.00224509	0.00277365	0	0	0.00146413	0		0.00108048	0.0012548		0.00116461	0.00169317	0.00108048	0.00108048	0.000383656	0.00108048		0.00202023	0.00162999	0.00137903						0.00166101	0.00192003		0.00217028	0.00250873
C15H24D7COOCH3	283	353.1	60	108.3	61.4	90	90			0.00246546	0.00429505	0.00245588	0.00351392	0.00359203		0.00326447	0.000794329		0.0133458	0.00246546	0.00429505	0.00245588	0.00351392	0.00359203		0.0049447	0.00417657		0.00840114	0.00247923	0.00064965	0.00248881	0.00143077	0.00135267		0.00672428	0.00542537	0.00459005						0.000135282	0.00187233		0.00017676	0.0024464
C17H27D7O2	282	50	52.5	47.2	145.4	20	50		0.00188981	0.00215728	0.00187189		0.000780872	0.00199557		0.00173908	0.00054754		0.00188981	0.00215728	0.00187189	0.00581572	0.000780872	0.00199557		0.00241852	0.00173484		0.000528715	0.000261244	0.00054663	0.0033972	0.00163765	0.000422954		0.00279309	0.00225356	0.00190659						0.00193007	0.00210696		0.00252185	0.00275298
	281	228.1	52.5	150	93.2	90	142.5		0.00862131	0.00215728	0.00594882	0.00372782	0.00351392	0.00568737		0.00494275	0.00229673		0.00862131	0.00215728	0.00594882	0.00372782	0.00351392	0.00568737		0.00494275	0.00229673		0.00367855	0.00278547	0.00100606	0.00121493	0.00142883	0.00074462		0.00369774	0.00298345	0.00252411						0.00454164	0.0034268		0.00593414	0.00447748
	280	168.8	195	355.4	274.9	242.5	254.9		0.00638	0.00801275	0.0140947	0.0109955	0.00946807	0.0101734		0.00985407	0.00264562		0.00638	0.00801275	0.0140947	0.0109955	0.00946807	0.0101734		0.00985407	0.00264562		0.00347408	0.00184132	0.00424066	0.0011414	0.000386003	0.000319342		0.00425945	0.00343666	0.00290754						0.00923915	0.00430092		0.0120719	0.00561962
	279	1118.3	1441.5	1607.3	1444.5	1573.9	1536.7			0.0592327	0.0637436	0.0577772	0.0614507	0.0613318		0.0607072	0.00228698		0.0422675	0.0592327	0.0637436	0.0577772	0.0614507	0.0613318		0.0576339	0.00780096		0.0153665	0.00159882	0.00610963	0.000143303	0.00381678	0.00369792		0.0125595	0.0101334	0.00857325						0.0543401	0.00557693		0.0710012	0.00728686
	278	5553.3	5166.5	5494	5673.4	5371.3	5813.5		0.209894	0.212297	0.217885	0.226925	0.209715	0.232025		0.218123	0.00941447		0.209894	0.212297	0.217885	0.226925	0.209715	0.232025		0.218123	0.00941447		0.0082299	0.00582652	0.000238117	0.00880168	0.00840861	0.0139015		0.0151573	0.0122294	0.0103465						0.198414	0.0138607		0.259249	0.0181105
	277	14563.3	13235.7	13652.2	12632.1	13597.8	12383.7		0.550437	0.543869	0.54143	0.50526	0.530907	0.494251		0.527692	0.0228018		0.550437	0.543869	0.54143	0.50526	0.530907	0.494251		0.527692	0.0228018		0.022745	0.0161767	0.0137374	0.0224324	0.00321476	0.0334414		0.0367109	0.0296195	0.0250592						0.488932	0.0228018		0.638843	0.029793
	276	4044.6	3875	3536.8	4624	4454.4	4696.7		0.15287	0.159228	0.140265	0.184951	0.173916	0.187452		0.166447	0.0187687		0.15287	0.159228	0.140265	0.184951	0.173916	0.187452		0.166447	0.0187687		0.0135766	0.00721921	0.0261819	0.0185041	0.00746874	0.0210048		0.0302176	0.0243805	0.0206268					SUM:	0.765341
	Total:	26457.7	24336.2	25215.1	25001.2	25612.4	25055.5

### Sheet: 48 h % enrichment
	"Natural abundance" correction matriX (CM): 3h											"Natural abundance" correction matriX (CM): 3h											Inverse correction matrix													Non-negative	Normalized	%		CMt
																																		MIDVun	MIDVc	MIDVc	MIDVc	enrichment
iC14-d7	0.842084	0	0	0	0	0	0	0	0	0		0.842084	0	0	0	0	0	0	0	0	0		1.18753	0	0	0	0	0	0	0	0	0		0.000757156	0.000899145	0.000899145	0.000835861	0.0537339		0.842084	0.142039	0.0146733	0.00113226	6.81614e-05	3.31052e-06	1.32115e-07	4.32839e-09	1.15401e-10	2.48559e-12
	0.142039	0.842084	0	0	0	0	0	0	0	0		0.142039	0.842084	0	0	0	0	0	0	0	0		-0.200307	1.18753	0	0	0	0	0	0	0	0		0.000734228	0.000720254	0.000720254	0.000669561	0.0382606		0	0.842084	0.142039	0.0146733	0.00113226	6.81614e-05	3.31052e-06	1.32115e-07	4.32839e-09	1.15401e-10
	0.0146733	0.142039	0.842084	0	0	0	0	0	0	0		0.0146733	0.142039	0.842084	0	0	0	0	0	0	0		0.0130943	-0.200307	1.18753	0	0	0	0	0	0	0		0.000806302	0.000820351	0.000820351	0.000762613	0.0381307		0	0	0.842084	0.142039	0.0146733	0.00113226	6.81614e-05	3.31052e-06	1.32115e-07	4.32839e-09
	0.00113226	0.0146733	0.142039	0.842084	0	0	0	0	0	0		0.00113226	0.0146733	0.142039	0.842084	0	0	0	0	0	0		-0.000315091	0.0130943	-0.200307	1.18753	0	0	0	0	0	0		0.0021181	0.00236318	0.00236318	0.00219685	0.0941508		0	0	0	0.842084	0.142039	0.0146733	0.00113226	6.81614e-05	3.31052e-06	1.32115e-07
	6.81614e-05	0.00113226	0.0146733	0.142039	0.842084	0	0	0	0	0		6.81614e-05	0.00113226	0.0146733	0.142039	0.842084	0	0	0	0	0		-1.80949e-06	-0.000315091	0.0130943	-0.200307	1.18753	0	0	0	0	0		0.00219735	0.00219547	0.00219547	0.00204095	0.0728911		0	0	0	0	0.842084	0.142039	0.0146733	0.00113226	6.81614e-05	3.31052e-06
	3.31052e-06	6.81614e-05	0.00113226	0.0146733	0.142039	0.842084	0	0	0	0		3.31052e-06	6.81614e-05	0.00113226	0.0146733	0.142039	0.842084	0	0	0	0		-2.65855e-07	-1.80949e-06	-0.000315091	0.0130943	-0.200307	1.18753	0	0	0	0		0.009444	0.0108024	0.0108024	0.0100421	0.286916		0	0	0	0	0	0.842084	0.142039	0.0146733	0.00113226	6.81614e-05
	1.32115e-07	3.31052e-06	6.81614e-05	0.00113226	0.0146733	0.142039	0.842084	0	0	0		1.32115e-07	3.31052e-06	6.81614e-05	0.00113226	0.0146733	0.142039	0.842084	0	0	0		4.13078e-08	-2.65855e-07	-1.80949e-06	-0.000315091	0.0130943	-0.200307	1.18753	0	0	0		0.0230137	0.0254659	0.0254659	0.0236735	0.50729		0	0	0	0	0	0	0.842084	0.142039	0.0146733	0.00113226
	4.32839e-09	1.32115e-07	3.31052e-06	6.81614e-05	0.00113226	0.0146733	0.142039	0.842084	0	0		4.32839e-09	1.32115e-07	3.31052e-06	6.81614e-05	0.00113226	0.0146733	0.142039	0.842084	0	0		-5.53199e-10	4.13078e-08	-2.65855e-07	-1.80949e-06	-0.000315091	0.0130943	-0.200307	1.18753	0	0		0.123128	0.141731	0.141731	0.131756	1.88222		0	0	0	0	0	0	0	0.842084	0.142039	0.0146733
	1.15401e-10	4.32839e-09	1.32115e-07	3.31052e-06	6.81614e-05	0.00113226	0.0146733	0.142039	0.842084	0		1.15401e-10	4.32839e-09	1.32115e-07	3.31052e-06	6.81614e-05	0.00113226	0.0146733	0.142039	0.842084	0		-7.13279e-11	-5.53199e-10	4.13078e-08	-2.65855e-07	-1.80949e-06	-0.000315091	0.0130943	-0.200307	1.18753	0		0.406582	0.458463	0.458463	0.426195	3.04425		0	0	0	0	0	0	0	0	0.842084	0.142039
	2.48559e-12	1.15401e-10	4.32839e-09	1.32115e-07	3.31052e-06	6.81614e-05	0.00113226	0.0146733	0.142039	0.842084		2.48559e-12	1.15401e-10	4.32839e-09	1.32115e-07	3.31052e-06	6.81614e-05	0.00113226	0.0146733	0.142039	0.842084		8.35764e-13	-7.13279e-11	-5.53199e-10	4.13078e-08	-2.65855e-07	-1.80949e-06	-0.000315091	0.0130943	-0.200307	1.18753		0.43122	0.43225	0.43225	0.401828			0	0	0	0	0	0	0	0	0	0.842084
																																				1.07571
iC16-d7	0.823451	0	0	0	0	0	0	0	0	0		0.823451	0	0	0	0	0	0	0	0	0		1.2144	0	0	0	0	0	0	0	0	0		0.00130974	0.00159055	0.00159055	0.00140436	0.0789952		0.823451	0.15742	0.0175816	0.00144832	9.34573e-05	4.88324e-06	2.10853e-07	7.56881e-09	2.25254e-10	5.53373e-12
	0.15742	0.823451	0	0	0	0	0	0	0	0		0.15742	0.823451	0	0	0	0	0	0	0	0		-0.232159	1.2144	0	0	0	0	0	0	0	0		0.00672216	0.00785933	0.00785933	0.00693931	0.346966		0	0.823451	0.15742	0.0175816	0.00144832	9.34573e-05	4.88324e-06	2.10853e-07	7.56881e-09	2.25254e-10
	0.0175816	0.15742	0.823451	0	0	0	0	0	0	0		0.0175816	0.15742	0.823451	0	0	0	0	0	0	0		0.0184533	-0.232159	1.2144	0	0	0	0	0	0	0		0.00217028	0.00109916	0.00109916	0.00097049	0.0424589		0	0	0.823451	0.15742	0.0175816	0.00144832	9.34573e-05	4.88324e-06	2.10853e-07	7.56881e-09
	0.00144832	0.0175816	0.15742	0.823451	0	0	0	0	0	0		0.00144832	0.0175816	0.15742	0.823451	0	0	0	0	0	0		-0.000706859	0.0184533	-0.232159	1.2144	0	0	0	0	0	0		0.00017676	-0.000166072	0	0	0		0	0	0	0.823451	0.15742	0.0175816	0.00144832	9.34573e-05	4.88324e-06	2.10853e-07
	9.34573e-05	0.00144832	0.0175816	0.15742	0.823451	0	0	0	0	0		9.34573e-05	0.00144832	0.0175816	0.15742	0.823451	0	0	0	0	0		1.16356e-05	-0.000706859	0.0184533	-0.232159	1.2144	0	0	0	0	0		0.00252185	0.00305681	0.00305681	0.00269898	0.084343		0	0	0	0	0.823451	0.15742	0.0175816	0.00144832	9.34573e-05	4.88324e-06
	4.88324e-06	9.34573e-05	0.00144832	0.0175816	0.15742	0.823451	0	0	0	0		4.88324e-06	9.34573e-05	0.00144832	0.0175816	0.15742	0.823451	0	0	0	0		-4.41654e-07	1.16356e-05	-0.000706859	0.0184533	-0.232159	1.2144	0	0	0	0		0.00593414	0.00662276	0.00662276	0.0058475	0.146187		0	0	0	0	0	0.823451	0.15742	0.0175816	0.00144832	9.34573e-05
	2.10853e-07	4.88324e-06	9.34573e-05	0.00144832	0.0175816	0.15742	0.823451	0	0	0		2.10853e-07	4.88324e-06	9.34573e-05	0.00144832	0.0175816	0.15742	0.823451	0	0	0		5.0687e-08	-4.41654e-07	1.16356e-05	-0.000706859	0.0184533	-0.232159	1.2144	0	0	0		0.0120719	0.0133289	0.0133289	0.0117687	0.220662		0	0	0	0	0	0	0.823451	0.15742	0.0175816	0.00144832
	7.56881e-09	2.10853e-07	4.88324e-06	9.34573e-05	0.00144832	0.0175816	0.15742	0.823451	0	0		7.56881e-09	2.10853e-07	4.88324e-06	9.34573e-05	0.00144832	0.0175816	0.15742	0.823451	0	0		-1.6485e-09	5.0687e-08	-4.41654e-07	1.16356e-05	-0.000706859	0.0184533	-0.232159	1.2144	0	0		0.0710012	0.083529	0.083529	0.0737511	0.921889		0	0	0	0	0	0	0	0.823451	0.15742	0.0175816
	2.25254e-10	7.56881e-09	2.10853e-07	4.88324e-06	9.34573e-05	0.00144832	0.0175816	0.15742	0.823451	0		2.25254e-10	7.56881e-09	2.10853e-07	4.88324e-06	9.34573e-05	0.00144832	0.0175816	0.15742	0.823451	0		-4.25031e-11	-1.6485e-09	5.0687e-08	-4.41654e-07	1.16356e-05	-0.000706859	0.0184533	-0.232159	1.2144	0		0.259249	0.298568	0.298568	0.263617	1.64761		0	0	0	0	0	0	0	0	0.823451	0.15742
	5.53373e-12	2.25254e-10	7.56881e-09	2.10853e-07	4.88324e-06	9.34573e-05	0.00144832	0.0175816	0.15742	0.823451		5.53373e-12	2.25254e-10	7.56881e-09	2.10853e-07	4.88324e-06	9.34573e-05	0.00144832	0.0175816	0.15742	0.823451		2.02486e-12	-4.25031e-11	-1.6485e-09	5.0687e-08	-4.41654e-07	1.16356e-05	-0.000706859	0.0184533	-0.232159	1.2144		0.638843	0.716926	0.716926	0.633002			0	0	0	0	0	0	0	0	0	0.823451
																																				1.13258
